# Illuminating the Dark Cancer Phosphoproteome Through a Machine-Learned Co-Regulation Map of 26,280 Phosphosites

**DOI:** 10.1101/2024.03.19.585786

**Authors:** Wen Jiang, Eric J. Jaehnig, Yuxing Liao, Tomer M. Yaron-Barir, Jared L. Johnson, Lewis C. Cantley, Bing Zhang

## Abstract

Mass spectrometry-based phosphoproteomics offers a comprehensive view of protein phosphorylation, but limited knowledge about the regulation and function of most phosphosites restricts our ability to extract meaningful biological insights from phosphoproteomics data. To address this, we combine machine learning and phosphoproteomic data from 1,195 tumor specimens spanning 11 cancer types to construct CoPheeMap, a network mapping the co-regulation of 26,280 phosphosites. Integrating network features from CoPheeMap into a machine learning model, CoPheeKSA, we achieve superior performance in predicting kinase-substrate associations. CoPheeKSA reveals 24,015 associations between 9,399 phosphosites and 104 serine/threonine kinases, including many unannotated phosphosites and under-studied kinases. We validate the accuracy of these predictions using experimentally determined kinase-substrate specificities. By applying CoPheeMap and CoPheeKSA to phosphosites with high computationally predicted functional significance and cancer-associated phosphosites, we demonstrate the effectiveness of these tools in systematically illuminating phosphosites of interest, revealing dysregulated signaling processes in human cancer, and identifying under-studied kinases as putative therapeutic targets.
