## Supplemental Table 5 for "Illuminating the Dark Cancer Phosphoproteome Through a Machine-Learned Co-Regulation Map of 26,280 Phosphosites"

### Sheet: coPhKSA_evidence_sentences_from
X	sites	kinase	scores	fifteenmer	gene	site2	ksa	num_sent	manual_check	sent
3101	ENSG00000100968.14|ENSP00000250373.4|S217|GLGSPLPSPRASPRP|1	MAPK9	0.878212	GLGSPLPSPRASPRP	NFATC4	NFATC4 S217	MAPK9:NFATC4_S217	1	yes	Here, we showed that the nuclear factor of activated T3 (NFAT3) is phosphorylated by JNK1 or JNK2 at Ser(213) and Ser(217), which are located in the conserved SP motif.
4184	ENSG00000139687.15|ENSP00000267163.4|T356|DSFETQRTPRKSNLD|1	CDK6	0.935357	DSFETQRTPRKSNLD	RB1	RB1 T356	CDK6:RB1_T356	1	yes	In addition, inactivation of the tumor suppressor retinoblastoma 1 (RB1), reflected by CCND1/CDK6-inactivating phosphorylation of RB1 at T356, inversely correlated with expression of EGFR in patient HNSCC samples.
5275	ENSG00000134690.11|ENSP00000362146.1|S219|YNISGNGSPLADSKE|1	CDK1	0.941853	YNISGNGSPLADSKE	CDCA8	CDCA8 S219	CDK1:CDCA8_S219	1	yes	Here we find that Cdk1 can induce a mobility shift of Borealin, suggesting that S219 phosphorylation is under Cdk1 control.
6699	ENSG00000100393.14|ENSP00000263253.7|S1038|STSATQSSPAPGQSK|1	CDK1	0.90984	STSATQSSPAPGQSK	EP300	EP300 S1038	CDK1:EP300_S1038	1	yes	In vitro and in vivo experiments aimed showed that cyclin-dependent kinase 1 (CDK1) and ERK1/2 phosphorylated p300 on Ser1038 and Ser2039.
8270	ENSG00000134690.11|ENSP00000362146.1|T106|LTAEAIQTPLKSAKT|1	CDK1	0.904198	LTAEAIQTPLKSAKT	CDCA8	CDCA8 T106	CDK1:CDCA8_T106	1	yes	Borealin has a consensus CDK1 phosphorylation site, threonine 106 and can be phosphorylated by Aurora B Kinase at serine 165 in vitro.Here, we show that Borealin is phosphorylated during mitosis in human cells.
12141	ENSG00000149499.11|ENSP00000378254.2|T881|GAGPAPATPSRTPSL|1	CDK1	0.934785	GAGPAPATPSRTPSL	EML3	EML3 T881	CDK1:EML3_T881	1	yes	We also noted that the EML3-mediated recruitment is controlled by cyclin-dependent kinase 1 (CDK1), which phosphorylated EML3 at Thr-881 and promoted its binding to Augmin/Î³-TuRC.
13788	ENSG00000068831.19|ENSP00000377953.3|S394|RSKSSPTSPTSCTPP|1	MAPK1	0.938767	RSKSSPTSPTSCTPP	RASGRP2	RASGRP2 S394	MAPK1:RASGRP2_S394	1	yes	ERK2 phosphorylates RasGRP2 at Ser394 located in the linker region implicated in its autoinhibition.
14173	ENSG00000101773.19|ENSP00000323050.5|S327|ELPTRVSSPVFGATS|1	CDK1	0.87114	ELPTRVSSPVFGATS	RBBP8	RBBP8 S327	CDK1:RBBP8_S327	1	yes	CDK1/Aurora A-mediated CtIP phosphorylation at serine 327 triggers CtIP binding to the PLK1 polo-box domain, which in turn facilitates PLK1 to phosphorylate CtIP mainly at serine 723.
17087	ENSG00000149269.10|ENSP00000348696.4|T212|VIEPLPVTPTRDVAT|1	CDK1	0.838935	VIEPLPVTPTRDVAT	PAK1	PAK1 T212	CDK1:PAK1_T212	1	yes	Pak1 is phosphorylated on T212 by the p35/Cdk5 or cyclin B1/Cdc2 kinase in postmitotic neurones and mitotic cells, respectively.
20091	ENSG00000104738.18|ENSP00000496964.1|T110|PRSGVRGTPVRQRPD|1	CDK1	0.956072	PRSGVRGTPVRQRPD	MCM4	MCM4 T110	CDK1:MCM4_T110	1	yes	We report here that the phosphorylated form of MCM4, a subunit of the MCM complex essential for chromosomal DNA replication, increases with progression of lytic replication, Thr-19 and Thr-110 being CDK2/CDK1 targets whose phosphorylation inactivates MCM4-MCM6-MCM7 (MCM4-6-7) complex-associated DNA helicase.
20195	ENSG00000129351.17|ENSP00000468156.1|S382|EEDGEEKSPSKKKKK|1	CDK2	0.912601	EEDGEEKSPSKKKKK	ILF3	ILF3 S382	CDK2:ILF3_S382	1	yes	NF90 stabilizes cyclin E1 mRNA through phosphorylation of NF90-Ser382 by CDK2.
20610	ENSG00000104738.18|ENSP00000496964.1|T19|GSRRGRATPAQTPRS|1	CDK2	0.85504	GSRRGRATPAQTPRS	MCM4	MCM4 T19	CDK2:MCM4_T19	1	yes	We report here that the phosphorylated form of MCM4, a subunit of the MCM complex essential for chromosomal DNA replication, increases with progression of lytic replication, Thr-19 and Thr-110 being CDK2/CDK1 targets whose phosphorylation inactivates MCM4-MCM6-MCM7 (MCM4-6-7) complex-associated DNA helicase.
20611	ENSG00000104738.18|ENSP00000496964.1|T19|GSRRGRATPAQTPRS|1	CDK1	0.868878	GSRRGRATPAQTPRS	MCM4	MCM4 T19	CDK1:MCM4_T19	1	yes	We report here that the phosphorylated form of MCM4, a subunit of the MCM complex essential for chromosomal DNA replication, increases with progression of lytic replication, Thr-19 and Thr-110 being CDK2/CDK1 targets whose phosphorylation inactivates MCM4-MCM6-MCM7 (MCM4-6-7) complex-associated DNA helicase.
21279	ENSG00000104881.16|ENSP00000354218.4|S113|LHPYSPLSPKGRPSS|1	CDK1	0.806882	LHPYSPLSPKGRPSS	PPP1R13L	PPP1R13L S113	CDK1:PPP1R13L_S113	1	yes	CDK1 knockdown inhibits iASPP S84/S113 phosphorylation, thus blocking iASPP nucleus localization, suppressing the inhibitory effect of iASPP on p53 and TAp63, and restoring TAp63-induced proliferation inhibition in Burkitt lymphoma cells.
22855	ENSG00000100836.10|ENSP00000216727.4|S95|PGSGAPGSQEEEEEP|1	ATM	0.77874	PGSGAPGSQEEEEEP	PABPN1	PABPN1 S95	ATM:PABPN1_S95	1	yes	A portion of PABPN1 relocalizes to DSB sites and is phosphorylated on Ser95 in an ATM-dependent manner.
27323	ENSG00000170145.5|ENSP00000305976.3|S358|DGRQRRPSTIAEQTV|1	AKT2	0.834852	DGRQRRPSTIAEQTV	SIK2	SIK2 S358	AKT2:SIK2_S358	1	yes	Insulin disrupts TORC2 activity by induction of the Ser/Thr kinase SIK2, which we show here undergoes AKT2-mediated phosphorylation at Ser 358.
27441	ENSG00000123143.13|ENSP00000242783.7|S562|LGTDSDSSPQKSSRD|1	CDK1	0.911343	LGTDSDSSPQKSSRD	PKN1	PKN1 S562	CDK1:PKN1_S562	1	yes	CDK1 phosphorylates PKN1 at S533, S537, S562, and S916 in vitro and in cells during drug-induced mitotic arrest.
28541	ENSG00000197958.13|ENSP00000354739.5|S38|KIGPLGLSPKKVGDD|1	CDK1	0.965125	KIGPLGLSPKKVGDD	RPL12	RPL12 S38	CDK1:RPL12_S38	1	yes	Phosphoproteomics on the fractions reveals that phosphorylation of serine 38 in RPL12/uL11, a known mitotic CDK1 substrate, is strongly depleted in polysomes.
28800	ENSG00000100968.14|ENSP00000250373.4|S213|ASRFGLGSPLPSPRA|1	MAPK9	0.833462	ASRFGLGSPLPSPRA	NFATC4	NFATC4 S213	MAPK9:NFATC4_S213	1	yes	Here, we showed that the nuclear factor of activated T3 (NFAT3) is phosphorylated by JNK1 or JNK2 at Ser(213) and Ser(217), which are located in the conserved SP motif.
29007	ENSG00000136997.20|ENSP00000367207.3|S62|LLPTPPLSPSRRSGL|1	MAPK3	0.769083	LLPTPPLSPSRRSGL	MYC	MYC S62	MAPK3:MYC_S62	1	yes	We now show that LANA increases the level of phosphorylated extracellular signal-regulated kinase 1 (ERK1) and increases ERK phosphorylation of c-Myc on Ser62.
29324	ENSG00000105723.12|ENSP00000222330.3|S21|SGRARTSSFAEPGGG|1	SGK1	0.779213	SGRARTSSFAEPGGG	GSK3A	GSK3A S21	SGK1:GSK3A_S21	1	yes	Western blotting using an antibody specific for the PKB/SGK1 consensus phosphorylation site in GSK3a/beta (serine 21 and 9 respectively) revealed an increase in GSK3a/beta phosphorylation in human embryonic kidney 293 (HEK293) cells overexpressing wild type SGK1, constitutively active SGK1, but not catalytically inactive SGK1.
29624	ENSG00000163166.15|ENSP00000295321.4|S720|PQRRRMNSTGGQTPR|1	AKT1	0.895016	PQRRRMNSTGGQTPR	IWS1	IWS1 S720	AKT1:IWS1_S720	1	yes	IWS1, an RNA processing regulator, is phosphorylated by Akt3 and Akt1 atÂ Ser720/Thr721.
29727	ENSG00000277443.3|ENSP00000478061.1|S163|KRFSFKKSFKLSGFS|1	PKN1	0.887014	KRFSFKKSFKLSGFS	MARCKS	MARCKS S163	PKN1:MARCKS_S163	1	yes	PRK1 phosphorylates MARCKS at the PKC sites: serine 152, serine 156 and serine 163.
32592	ENSG00000174744.14|ENSP00000353042.3|S237|KKARAAVSPQKRKSD|1	CDK2	0.900071	KKARAAVSPQKRKSD	BRMS1	BRMS1 S237	CDK2:BRMS1_S237	1	yes	In the present study, we show that BRMS1 is a novel substrate of Cyclin-Dependent Kinase 2 (CDK2) that is phosphorylated on serine 237 (S237).
32652	ENSG00000118689.15|ENSP00000385824.1|S253|APRRRAVSMDNSNKY|1	AKT3	0.857242	APRRRAVSMDNSNKY	FOXO3	FOXO3 S253	AKT3:FOXO3_S253	1	yes	Both Akt1 and Akt3 were responsible for phosphorylating FoxO3a at S253 and FoxO1 at T24, while Akt1 alone phosphorylated Bad at S136 and FoxO3a at T32.
33095	ENSG00000151503.13|ENSP00000433681.3|T1415|VTKRAISTPEKSISD|1	CDK1	0.94586	VTKRAISTPEKSISD	NCAPD3	NCAPD3 T1415	CDK1:NCAPD3_T1415	1	yes	We identified Thr 1415 of the CAP-D3 subunit as a Cdk1 phosphorylation site, which proved crucial as it was required for the Polo kinase Plk1 (Polo-like kinase 1) to localize to chromosome axes through binding to CAP-D3 and thereby hyperphosphorylate the condensin II complex.
35467	ENSG00000187840.5|ENSP00000340691.4|S65|FLMECRNSPVTKTPP|1	CDK2	0.794995	FLMECRNSPVTKTPP	EIF4EBP1	EIF4EBP1 S65	CDK2:EIF4EBP1_S65	1	yes	During mitosis, cyclin-dependent kinase 1 (CDK1) substitutes for mTOR and fully phosphorylates 4E-BP1 at canonical sites (T37, T46, S65, and T70) and the noncanonical S83 site, resulting in a mitosis-specific hyperphosphorylated Î´ isoform.
569	ENSG00000063046.17|ENSP00000262056.9|S422|RERSRTGSESSQTGT|1	AKT1	0.79358	RERSRTGSESSQTGT	EIF4B	EIF4B S422	AKT1:EIF4B_S422	2	yes	Using an in vitro kinase assay, we found that PKB can directly phosphorylate eIF4B on serine 422 (ser422).;Western blot analyses were used to assess changes in the levels of phospho-Ser2448-mTOR, phospho-Thr37/46-4E-BP-1, phospho-Thr389-p70S6Â K, phospho-Ser422-eIF4B, phospho-Ser240/244-S6, phospho-Ser473-Akt, and phospho-Thr202/Tyr204-ERK in the hippocampus.Chronic restraint stress significantly…
5318	ENSG00000173581.8|ENSP00000465757.1|S130|GGAGGEASDPESAAS|1	CSNK2A1	0.799571	GGAGGEASDPESAAS	CCDC106	CCDC106 S130	CSNK2A1:CCDC106_S130	2	yes	Further study showed that CK2 interacts with CCDC106 through its regulatory Î² subunit and then phosphorylates CCDC106 at Ser-130 and Ser-147.;Inhibiting CCDC106 phosphorylation by substituting both Ser-130 and Ser-147 with alanine or treating cells with the CK2 inhibitor CX-4945 abrogated CCDC106-induced p53 degradation and its oncogenic function in cells with wtp53.
5959	ENSG00000116584.20|ENSP00000354837.4|S886|PVDPRRRSLPAGDAL|1	PRKACA	0.78951	PVDPRRRSLPAGDAL	ARHGEF2	ARHGEF2 S886	PRKACA:ARHGEF2_S886	2	yes	An NMR-based GEF assay revealed that interaction with Tctex-1 represses Lfc nucleotide exchange activity in an indirect manner that requires both polymerized microtubules and phosphorylation of S885 by PKA.;We identify Myo9b S1354 and guanine nucleotide exchange factor-H1 (GEF-H1) S886 as PKA and PKG phosphorylation sites.
10539	ENSG00000106144.20|ENSP00000312664.5|S340|DGKNHAGSPGCEESD|1	CDK1	0.859985	DGKNHAGSPGCEESD	CASP2	CASP2 S340	CDK1:CASP2_S340	2	yes	We show here that the mitosis-promoting kinase, cdk1-cyclin B1, suppresses apoptosis upstream of mitochondrial cytochrome c release by phosphorylating caspase-2 within an evolutionarily conserved sequence at Ser 340.;Expression of S340A non-phosphorylatable caspase-2 abrogated mitotic suppression of caspase-2 and apoptosis in various settings, including oocytes induced to undergo cdk1-dependent m…
13401	ENSG00000117632.23|ENSP00000387858.2|S25|QAFELILSPRSKESV|1	MAPK8	0.80135	QAFELILSPRSKESV	STMN1	STMN1 S25	MAPK8:STMN1_S25	2	yes	Here we show that in response to hyperosmotic stress, JNK phosphorylates a key cytoplasmic microtubule regulatory protein, stathmin (STMN), on conserved Ser-25 and Ser-38 residues.;Oxidative stress from menadione-generated superoxide induced JNK-dependent stathmin phosphorylation at Ser-16, Ser-25 and Ser-38 in hepatocytes.
13684	ENSG00000112742.10|ENSP00000358813.2|S281|VPVNLLNSPDCDVKT|1	CDK1	0.858539	VPVNLLNSPDCDVKT	TTK	TTK S281	CDK1:TTK_S281	2	yes	We show that CDK1-CCNB1 and a counteracting phosphatase PP2A-B55 regulate the engagement of human MPS1 with unattached kinetochores by controlling the phosphorylation status of S281 in the kinetochore-binding domain.;At the metaphase-anaphase transition, MPS1 S281 dephosphorylation is delayed because PP2A-B55 is negatively regulated by CDK1-CCNB1 and only becomes fully active once CCNB1 concentra…
20959	ENSG00000117632.23|ENSP00000387858.2|S38|SVPEFPLSPPKKKDL|1	CDK5	0.908167	SVPEFPLSPPKKKDL	STMN1	STMN1 S38	CDK5:STMN1_S38	2	yes	Stathmin was phosphorylated by Cdk5 in vitro at Ser25 and Ser38, previously identified as mitogen-activated protein kinase (MAPK) and p38 MAPKdelta sites.;In addition, Nodal enhanced the association of p27 with CDK2, CDK5 and a microtubule-destabilizing protein, stathmin, and induced stathmin phosphorylation at S25 and S38.
20967	ENSG00000117632.23|ENSP00000387858.2|S38|SVPEFPLSPPKKKDL|1	MAPK8	0.880558	SVPEFPLSPPKKKDL	STMN1	STMN1 S38	MAPK8:STMN1_S38	2	yes	Here we show that in response to hyperosmotic stress, JNK phosphorylates a key cytoplasmic microtubule regulatory protein, stathmin (STMN), on conserved Ser-25 and Ser-38 residues.;Oxidative stress from menadione-generated superoxide induced JNK-dependent stathmin phosphorylation at Ser-16, Ser-25 and Ser-38 in hepatocytes.
22310	ENSG00000142634.13|ENSP00000365147.4|S74|QGIGEPQSPSRRVFN|1	CDK5	0.788178	QGIGEPQSPSRRVFN	EFHD2	EFHD2 S74	CDK5:EFHD2_S74	2	yes	Cdk5 phosphorylation of EFhd2 at S74 affects its calcium binding activity.;Biomass, tandem mass spectrometry, and mutagenesis analyses indicated that Cdk5 monophosphorylates EFhd2 at S74, but not the adjacent S76.
22958	ENSG00000095585.17|ENSP00000224337.6|T152|EKARLTSTLPALTAL|1	MAP4K1	0.906605	EKARLTSTLPALTAL	BLNK	BLNK T152	MAP4K1:BLNK_T152	2	yes	Our results suggest that BLNK interacts with 14-3-3 according to the gatekeeper model, where HPK1 mediated phosphorylation of Thr152 (pT152) allows BLNK anchoring to 14-3-3, and an additional phosphorylation of Ser285 (pS285) by AKT, then further improves the affinity.;HPK1 attenuates BCR-induced cell activation via inducing BLNK threonine 152 phosphorylation, which mediates BLNK/14-3-3 binding.
26719	ENSG00000101945.17|ENSP00000365877.4|S391|GLAGLPGSPKKRVRI|1	CDK2	0.989097	GLAGLPGSPKKRVRI	SUV39H1	SUV39H1 S391	CDK2:SUV39H1_S391	2	yes	We show that CDK2 phosphorylates Suv39H1 at Ser391 and these phosphorylation levels oscillate during the cell cycle, peaking at S phase and maintained during S-G2-M phase.;The CDK2-mediated phosphorylation of Suv39H1 at Ser391 results in preferential dissociation from chromatin.
37442	ENSG00000130779.20|ENSP00000479322.1|T287|KIGFPSTTPAKAKAN|1	CDK1	0.958339	KIGFPSTTPAKAKAN	CLIP1	CLIP1 T287	CDK1:CLIP1_T287	2	yes	We show that Cdc2 interacts with CLIP-170 mediating its phosphorylation on Thr(287) in vivo.;These phenotypes are dependent on the phosphorylation of CLIP-170 at a CDK1-dependent site, T287, as ectopic expression of wild-type CLIP-170, but not the expression of a non-phosphorylatable mutant, CLIP-170-T287A, restores PLK1 localization at kinetochores and rescues K-fiber stability and chromosome al…
13658	ENSG00000090889.12|ENSP00000363524.3|S1186|KKTPPAPSPFDLPEL|1	CDK1	0.857315	KKTPPAPSPFDLPEL	KIF4A	KIF4A S1186	CDK1:KIF4A_S1186	3	yes	Cdk1-dependent phosphorylation of KIF4A at S1186 triggers lateral chromosome compaction during early mitosis.;Here, we demonstrate that Cdk1-dependent phosphorylation of KIF4A at S1186 is required for chromosome binding and chromosome scaffold formation.;Collectively, our novel results revealed that Cdk1-dependent KIF4A phosphorylation at S1186 is a trigger for chromosomal organization during ear…
17083	ENSG00000149269.10|ENSP00000348696.4|T212|VIEPLPVTPTRDVAT|1	CDK5	0.808037	VIEPLPVTPTRDVAT	PAK1	PAK1 T212	CDK5:PAK1_T212	3	yes	We have now demonstrated direct phosphorylation of Pak1 on threonine 212 by the p35/Cdk5 kinase.;We have identified a specific phosphorylation site on mammalian Pak1, T212, which is targeted by the neuronal p35/Cdk5 kinase.;Pak1 is phosphorylated on T212 by the p35/Cdk5 or cyclin B1/Cdc2 kinase in postmitotic neurones and mitotic cells, respectively.
1479	ENSG00000132688.11|ENSP00000357206.3|T315|AENSRLQTPGGGSKT|1	CDK5	0.790884	AENSRLQTPGGGSKT	NES	NES T315	CDK5:NES_T315	4	yes	Two cdk5-specific phosphorylation sites on nestin, Thr-1495 and Thr-316, were established, the latter of which was used as a marker for cdk5-specific phosphorylation in vivo.;In the myoblasts, a disassembly-linked phosphorylation of Thr-316 indicated active phosphorylation of nestin by cdk5.;Inhibition of cdk5 activity-either by transfection with dominant-negative cdk5 or by using a specific cdk5…
38379	ENSG00000100393.14|ENSP00000263253.7|S89|SELLRSGSSPNLNMG|1	SIK2	0.830811	SELLRSGSSPNLNMG	EP300	EP300 S89	SIK2:EP300_S89	4	yes	SIK2 inhibited p300 HAT activity by direct phosphorylation on Ser89, which in turn decreased ChREBP-mediated lipogenesis in hepatocytes and mice overexpressing SIK2.;SIK2 disrupts p300-PPARÎ± interaction by direct phosphorylation of p300 at Ser89, which in turn decreases PPARÎ±-mediated ketogenic gene expression.;Moreover, SIK2 phosphorylation defective p300 (p300 S89A) shows increased interactio…
14281	ENSG00000139687.15|ENSP00000267163.4|T821|KISEGLPTPTKMTPR|1	CDK4	0.88314	KISEGLPTPTKMTPR	RB1	RB1 T821	CDK4:RB1_T821	5	yes	Treatment of MCF7, T47D and SKBR3 for 24 - 48 h with 3 microM HPR, a concentration attainable in vivo, resulted in growth inhibition and marked dephosphorylation of pRb involving Ser612, Thr821, Ser795 and Ser780, target residues for cyclin-dependent kinase 2 (Cdk2) the former two, and Cdk4 the latter two.;We demonstrate that phosphorylation by either CDK2-cyclin A, which phosphorylates T821, or …
23378	ENSG00000185122.11|ENSP00000431512.1|S326|SSVDTLLSPTALIDS|1	MAPK1	0.820078	SSVDTLLSPTALIDS	HSF1	HSF1 S326	MAPK1:HSF1_S326	5	yes	mutp53 via constitutive stimulation of EGFR and ErbB2 signaling hyperactivates the MAPK and PI3K cascades, which induce stabilization and phosphoactivation of HSF1 on Ser326.;HSF1 phosphorylation at Ser326 by CA was mediated by EKR1/2 activation.;We also define a mechanism for drug-induced HSF1 activation, which results from a phosphorylation event at Ser326 that is dependent on the activation of…
906	ENSG00000115415.20|ENSP00000354394.4|S727|TDNLLPMSPEEFDEV|1	CDK8	0.828896	TDNLLPMSPEEFDEV	STAT1	STAT1 S727	CDK8:STAT1_S727	9	yes	We show here that STAT1 S727 phosphorylation is induced by various cytokines and stress stimuli in CDK8/19-independent manner, indicating that it is not a reliable pharmacodynamic marker of CDK8/19 activity.;Here, we show that the cyclin-dependent kinase 8 (CDK8) module of the Mediator complex phosphorylated regulatory sites within the TADs of STAT1, STAT3, and STAT5, including S727 within the ST…
1399	ENSG00000117758.14|ENSP00000363054.4|S139|IARARAGSRLSAEER|1	AKT1	0.796834	IARARAGSRLSAEER	STX12	STX12 S139	AKT1:STX12_S139	1	no	We identified 40 potential novel SGK3 substrates, including four endosomal proteins STX7 (Ser126) and STX12 (Ser139), RFIP4 (Ser527) and WDR44 (Ser346) that were efficiently phosphorylated in vitro by SGK3 at the sites identified in vivo, but poorly by Akt.
6318	ENSG00000168610.14|ENSP00000264657.4|S727|NTIDLPMSPRTLDSL|1	MAP3K1	0.884163	NTIDLPMSPRTLDSL	STAT3	STAT3 S727	MAP3K1:STAT3_S727	1	no	In conclusion, these data indicate that IL-6-induced STAT3 transactivation and Ser(727) phosphorylation is independent of ERK-1 or JNK-1 activity, but involves a gp130 receptor-signalling cascade that includes Vav, Rac-1, MEKK and SEK-1/MKK-4 as signal transduction components.
10427	ENSG00000263001.6|ENSP00000460070.1|S674|QSPKRPRSPGSNSKV|1	MAPK1	0.845195	QSPKRPRSPGSNSKV	GTF2I	GTF2I S674	MAPK1:GTF2I_S674	1	no	In addition, TFII-I can be phosphorylated in vitro by ERK and mutation of consensus MAP kinase substrate sites at serines 627 and 633 impairs the phosphorylation of TFII-I by ERK and its activity on the c-fos promoter.
10522	ENSG00000139687.15|ENSP00000267163.4|S807|PGGNIYISPLKSPYK|1	CDK8	0.784165	PGGNIYISPLKSPYK	RB1	RB1 S807	CDK8:RB1_S807	1	no	Here we show that a non-cdk8-associated cellular pool of cyclin C combines with cdk3 to stimulate pRb phosphorylation at S807/811 during the G0/G1 transition, and that this phosphorylation is required for cells to exit G0 efficiently.
14285	ENSG00000139687.15|ENSP00000267163.4|T821|KISEGLPTPTKMTPR|1	CDK1	0.932997	KISEGLPTPTKMTPR	RB1	RB1 T821	CDK1:RB1_T821	1	no	Growth suppression by gamma-tocotrienol was accompanied by changes in the levels of cell cycle regulatory proteins, notably, Rb/E2F complex, cyclin D1/cdk4 and cyclin B1/cdk1, as exemplified by loss of cyclin D1, inhibition of specific Rb phosphorylation (pRb-p at Thr821), and by the time- and dose-dependent increase in the expression of NQO2.By exerting control on expression of specific cell cyc…
15537	ENSG00000151694.14|ENSP00000309968.3|S791|NSSTAAKSFEDLTDH|1	PLK2	0.965172	NSSTAAKSFEDLTDH	ADAM17	ADAM17 S791	PLK2:ADAM17_S791	1	no	PLK2 activity leads to ADAM17 phosphorylation at serine 794, which represents a novel phosphorylation site.
16126	ENSG00000180182.11|ENSP00000323720.1|S986|NEDDNPPSPIGGDMM|1	CDK8	0.917894	NEDDNPPSPIGGDMM	MED14	MED14 S986	CDK8:MED14_S986	1	no	Mitogens induced phosphorylation of MED14 on S986 at IEG promoters; RNAi knockdown of MED14 reduced CDK8 and RNA polymerase II (RNAPII) recruitment, RNAPII C-terminal domain phosphorylation and impaired activation of IEG transcription.
17885	ENSG00000078018.20|ENSP00000353508.4|T1616|YSSRTPGTPGTPSYP|1	MAPK1	0.84353	YSSRTPGTPGTPSYP	MAP2	MAP2 T1616	MAPK1:MAP2_T1616	1	no	Along with confirmatory Western blot data for GSK3Î² and p44/42-MAPK (mitogen-activated protein kinase; reduced phosphorylation of the activation loop), we observed increased phosphorylation of microtubule-associated protein 2 (MAP2) on residues (Thr(1620,1623)) that have been shown to render its dissociation from microtubules and alterations in microtubule stability.
20422	ENSG00000169047.5|ENSP00000304895.4|S270|EFRPRSKSQSSSNCS|1	AKT1	0.87109	EFRPRSKSQSSSNCS	IRS1	IRS1 S270	AKT1:IRS1_S270	1	no	In endometrial cells under hyperandrogenic/hyperinsulinic conditions resembling PCOS, it was evaluated IL-6/TNF-Î± effects on phospho-IRS1-S270, phospho-IRS1-Y612, phospho-AKT-S473 levels, and S6K and JNK activation (IRS1-inactivating molecules).
22003	ENSG00000184357.5|ENSP00000330074.4|S18|TPAPVEKSPAKKKAT|1	CDK2	0.823979	TPAPVEKSPAKKKAT	H1-5	H1-5 S18	CDK2:H1-5_S18	1	no	phosphorylation are not affected by these transcription inhibitor treatments, and selective inhibition of CDK2 does not affect the global levels of phosphorylation at H1.4-S187 or H1.5-S18.Our data provide strong evidence that H1 variant interphase phosphorylation is dynamically regulated in a site-specific and gene-specific fashion during pluripotent cell differentiation, and that enrichment of …
22384	ENSG00000146648.18|ENSP00000275493.2|T693|RELVEPLTPSGEAPN|1	MAPK8	0.827157	RELVEPLTPSGEAPN	EGFR	EGFR T693	MAPK8:EGFR_T693	1	no	Mutational analysis further revealed that the EGFR mutant (T654/669E) was incapable of activating JNK and provided evidence that PKD-mediated dual phosphorylation of these critical threonine residues leads to suppression of EGF-induced JNK activation.
27662	ENSG00000080839.12|ENSP00000362768.3|T369|KRSFAPSTPLTGRRY|1	CDK2	0.9031	KRSFAPSTPLTGRRY	RBL1	RBL1 T369	CDK2:RBL1_T369	1	no	We identified four phosphorylation sites in p107 (Thr-369, Ser-640, Ser-964, and Ser-975) that are efficiently phosphorylated by Cdk4 but not by Cdk2 in vitro and are also phosphorylated in tissue culture cells.
32513	ENSG00000104881.16|ENSP00000354218.4|S84|EPFGSRGSPRKAATD|1	CDK1	0.82266	EPFGSRGSPRKAATD	PPP1R13L	PPP1R13L S84	CDK1:PPP1R13L_S84	1	no	CDK1 knockdown inhibits iASPP S84/S113 phosphorylation, thus blocking iASPP nucleus localization, suppressing the inhibitory effect of iASPP on p53 and TAp63, and restoring TAp63-induced proliferation inhibition in Burkitt lymphoma cells.
34955	ENSG00000160584.16|ENSP00000364449.1|S551|GPLGRRASDGGANIQ|1	PRKACA	0.773986	GPLGRRASDGGANIQ	SIK3	SIK3 S551	PRKACA:SIK3_S551	1	no	Our results suggest that the evolutionally conserved S551 of SIK3 mediates, together with PKA and 14-3-3, the intracellular signaling crucial for the regulation of daily sleep amounts and sleep need at the organismal level.
39634	ENSG00000165782.10|ENSP00000250489.4|S162|PVHPGPLSPEPQPMG|1	MAPK1	0.803726	PVHPGPLSPEPQPMG	PIP4P1	PIP4P1 S162	MAPK1:PIP4P1_S162	1	no	Exposure of RAW264.7 macrophages to various stimuli induces phosphorylation of TMEM55B on Ser76 and Ser169, sites corresponding to consensus sequences (PX(S/T)P) for phosphorylation by MAPK.
39824	ENSG00000185950.9|ENSP00000365016.3|S346|VRRSRTDSLAATPPA|1	AKT1	0.809751	VRRSRTDSLAATPPA	IRS2	IRS2 S346	AKT1:IRS2_S346	1	no	Site-specific mutational analysis showed that PMA increased serine phosphorylation at three sites on IRS2 (positions 303, 343, and 675), which affected insulin-induced tyrosine phosphorylation of IRS2 at positions 653, 671, and 911 (p-Tyr-IRS2) and p-Akt/eNOS.
651	ENSG00000092964.18|ENSP00000309539.5|T514|SVTPKTVTPASSAKT|1	CDK5	0.821225	SVTPKTVTPASSAKT	DPYSL2	DPYSL2 T514	CDK5:DPYSL2_T514	2	no	Cdk5 phosphorylates CRMP-2 at serine 522, possibly facilitating phosphorylation of serine 518 and threonine 514 by glycogen synthase kinase 3beta (GSK3beta), a kinase previously implicated in Sema 3A signaling.;We developed a novel procedure to isolate CRMP2 and CRMP4 fully phosphorylated at four sites, namely, Ser522 (by CDK5), Ser518, Thr514, and Thr509 (by GSK3).
3945	ENSG00000136997.20|ENSP00000367207.3|T58|KKFELLPTPPLSPSR|1	CDK1	0.86179	KKFELLPTPPLSPSR	MYC	MYC T58	CDK1:MYC_T58	2	no	Although both p42 mitogen-activated protein kinase and cdc2 kinase specifically phosphorylate Ser-62 in vitro and cellular phosphorylation of Thr-58/Ser-62 is stimulated by mitogens, other in vivo experiments do not support a role for these kinases in the phosphorylation of Myc proteins.;Finally, we validated several targets of PRKD inhibition by treatment with CRT0066101 and small interfering RN…
20039	ENSG00000154229.12|ENSP00000408695.3|T497|MDGVTTRTFCGTPDY|1	PDK1	0.944793	MDGVTTRTFCGTPDY	PRKCA	PRKCA T497	PDK1:PRKCA_T497	2	no	Phosphorylated PDK-1 (S241) and protein kinase C Î± (T497) were associated with cell membranes in the basal state which increased in response to the hormonal stimuli mentioned previously.;An additional ability of PBP-3 to inhibit site-specific phosphorylation of PKCÎ± at all three positions responsible for its activation [PKCÎ± (pT497), PKC PAN (Î²II pS660), PKCÎ±/Î²II (pT638/641)] and AKT1 at th…
21520	ENSG00000131747.15|ENSP00000411532.1|S1106|DEEENEESDNEKETE|1	CSNK2A1	0.86171	DEEENEESDNEKETE	TOP2A	TOP2A S1106	CSNK2A1:TOP2A_S1106	2	no	Quantitative multi-omics profiling reveals that ecto-ATP synthase inhibitor mediates CK2-dependent phosphorylation of DNA topoisomerase IIÎ± (topo IIÎ±) at serine 1106 and subsequently increases the expression of long noncoding RNA, GAS5.;Purified topo II alpha containing a S1106A substitution is 4-fold less active than wild type topo II alpha in decatenating kinetoplast DNA and also exhibits a 2…
27763	ENSG00000139687.15|ENSP00000267163.4|S795|SPYKFPSSPLRIPGG|1	CDK1	0.975311	SPYKFPSSPLRIPGG	RB1	RB1 S795	CDK1:RB1_S795	2	no	HTMC treatment also led to an inhibition of cell-cycle regulatory proteins phosphorylation of cdc2 (Tyr(15) and Tyr(161)) and Rb (Ser(795) and Ser(807/811)), which was accompanied by the accumulation of tumor suppressor genes p53 and p21.;The treated cells were subjected to cell cycle analysis, cell growth assay and Western blots for Rb and cdc2 phosphorylation.The treatment resulted in Rb dephos…
6310	ENSG00000168610.14|ENSP00000264657.4|S727|NTIDLPMSPRTLDSL|1	MAPK3	0.888734	NTIDLPMSPRTLDSL	STAT3	STAT3 S727	MAPK3:STAT3_S727	3	no	Although IL-6 can activate ERK-1 in HepG2 cells, STAT3 transactivation and Ser(727) phosphorylation were not reduced by using the MAP kinase/ERK kinase (MEK) inhibitor PD98059 or by overexpression of dominant-negative Raf.;In conclusion, these data indicate that IL-6-induced STAT3 transactivation and Ser(727) phosphorylation is independent of ERK-1 or JNK-1 activity, but involves a gp130 receptor…
6315	ENSG00000168610.14|ENSP00000264657.4|S727|NTIDLPMSPRTLDSL|1	CDK8	0.969391	NTIDLPMSPRTLDSL	STAT3	STAT3 S727	CDK8:STAT3_S727	3	no	Recent data indicate that CDK8-mediated phosphorylation of signal transducer and activator of transcription 1 (STAT1) on S727 inhibits natural killer (NK) cell cytotoxicity and restrains tumor surveillance.;Consistent with this, we find that phosphorylation of STAT1(SER727) is a biomarker of CDK8 kinase activity in vitro and in vivo.;Furthermore, modulation of phosphorylated signal transducer and…
5094	ENSG00000177606.7|ENSP00000360266.2|S63|KNSDLLTSPDVGLLK|1	MAPK3	0.773336	KNSDLLTSPDVGLLK	JUN	JUN S63	MAPK3:JUN_S63	4	no	Since we observed that Ras activated c-Jun transcriptional activity by increasing phosphorylation of the c-Jun activation domain at residues Ser-63/Ser-73 and that oncogenic Ras proteins activated extracellular signal-regulated protein kinases (ERK1 and ERK2) (also known as mitogen-activated protein kinases), we evaluated the possibility that ERKs were directly responsible for c-Jun activation.;T…
38499	ENSG00000198793.13|ENSP00000354558.4|S2448|RSRTRTDSYSAGQSV|1	RPS6KA1	0.779177	RSRTRTDSYSAGQSV	MTOR	MTOR S2448	RPS6KA1:MTOR_S2448	4	no	In MAC-T cells, EAA increased phosphorylation of mammalian target of rapamycin (mTOR; Ser2448), ribosomal protein S6 kinase 1 (S6K1; Thr389), eIF4E binding protein 1 (4EBP1; Thr37/46), and insulin receptor substrate 1 (IRS1; Ser1101), and reduced phosphorylation of eukaryotic elongation factor 2 (eEF2; Thr56) and eukaryotic initiation factor (eIF) 2-Î± (Ser51).;Before bed rest acute EAA ingestion…
27754	ENSG00000139687.15|ENSP00000267163.4|S795|SPYKFPSSPLRIPGG|1	MAPK1	0.845739	SPYKFPSSPLRIPGG	RB1	RB1 S795	MAPK1:RB1_S795	6	no	These studies show a rapid, novel, and selective phosphorylation of Rb Ser(795) by mitogens and demonstrate an unexpected rapid linkage between the actions of the Ras --> Raf --> MEK --> ERK pathway and the phosphorylation state of Rb.;In paclitaxel-sensitive Ma-10 cells, treatment with paclitaxel induced pRB phosphorylation at Ser795 and ERK activation.;In contrast, in paclitaxel-resistant Ma-31…
11534	ENSG00000162734.13|ENSP00000353660.5|S116|KDIIRQPSEEEIIKL|1	CAMK2G	0.790737	KDIIRQPSEEEIIKL	PEA15	PEA15 S116	CAMK2G:PEA15_S116	1	?	PEA-15 is a phosphoprotein containing a Ser-104 phosphorylated by protein kinase C and a Ser-116 phosphorylated by CamKII (calcium/calmodulin-dependent protein kinase II) or AKT.
16328	ENSG00000277586.3|ENSP00000482169.2|S472|EAKDEPPSEGEAEEE|1	CSNK2A1	0.802	EAKDEPPSEGEAEEE	NEFL	NEFL S472	CSNK2A1:NEFL_S472	1	?	NFL can be phosphorylated by PLK1, 2 and 3 at Ser473; however CKII shows the highest phosphorylation efficiency and specificity for this site.
18925	ENSG00000169047.5|ENSP00000304895.4|S330|SFRVRASSDGEGTMS|1	AKT1	0.853177	SFRVRASSDGEGTMS	IRS1	IRS1 S330	AKT1:IRS1_S330	1	?	Insulin-stimulated Irs1 tyrosine phosphorylation (Tyr(P)(Irs1)) was enhanced by inhibition of the PI3K â†’ Akt â†’ mTOR pathway and correlated with decreased Ser(P)-302(Irs1), Ser(P)-307(Irs1), Ser(P)-318(Irs1), Ser(P)-325(Irs1), and Ser(P)-346(Irs1).
24784	ENSG00000058272.19|ENSP00000389168.2|T696|ARQSRRSTQGVTLTD|1	ILK	0.926535	ARQSRRSTQGVTLTD	PPP1R12A	PPP1R12A T696	ILK:PPP1R12A_T696	1	?	ILK phosphorylated both MLC20 and MYPT1 and phosphorylation of MYPT1 occured on Thr-695.
25752	ENSG00000131747.15|ENSP00000411532.1|T1343|FSDFDEKTDDEDFVP|1	CSNK2A2	0.820298	FSDFDEKTDDEDFVP	TOP2A	TOP2A T1343	CSNK2A2:TOP2A_T1343	1	?	Casein kinase II catalyzes a mitotic phosphorylation on threonine 1342 of human DNA topoisomerase IIalpha, which is recognized by the 3F3/2 phosphoepitope antibody.
27480	ENSG00000004487.17|ENSP00000349049.3|S166|PPEEENESEPEEPSG|1	CSNK2A1	0.787688	PPEEENESEPEEPSG	KDM1A	KDM1A S166	CSNK2A1:KDM1A_S166	1	?	Three CK2 phosphosites, (Ser131, Ser137 and Ser166) in the N-terminal region of LSD1 have been identified.
30496	ENSG00000145362.20|ENSP00000349588.4|S1929|TEKHPPVSPGRTEKR|1	CDK5	0.783775	TEKHPPVSPGRTEKR	ANK2	ANK2 S1929	CDK5:ANK2_S1929	1	?	Moreover, Cdk5 could directly phosphorylate the Ank2 protein at Ser1889 in vitro.
30835	ENSG00000145907.15|ENSP00000348578.3|S149|VTEPQEESEEEVEEP|1	CSNK2A2	0.827718	VTEPQEESEEEVEEP	G3BP1	G3BP1 S149	CSNK2A2:G3BP1_S149	1	?	Phosphomimetic G3BP1 shows remarkably decreased RNA binding in dorsal root ganglion (DRG) neurons compared with wild-type and non-phosphorylatable G3BP1; combined with other studies, this suggests that CK2Î±-dependent G3BP1 phosphorylation on Ser 149 after axotomy releases axonal mRNAs for translation.
32997	ENSG00000112118.20|ENSP00000472940.2|T722|EEMPQVHTPKTADSQ|1	CDK1	0.855241	EEMPQVHTPKTADSQ	MCM3	MCM3 T722	CDK1:MCM3_T722	1	?	Although the precise roles of specific MCM phosphorylation events are poorly characterized, we now demonstrate that CDK1 phosphorylates MCM3 at Ser-112, Ser-611, and Thr-719.
34176	ENSG00000162191.13|ENSP00000303991.5|S200|EPGPVPSSPSQEPPT|1	MAPK1	0.78226	EPGPVPSSPSQEPPT	UBXN1	UBXN1 S200	MAPK1:UBXN1_S200	1	?	Termed SAKS1 (SAPK substrate-1), it was phosphorylated efficiently at Ser200 in vitro by SAPK3/p38gamma, SAPK4/p38delta and JNK (c-Jun N-terminal kinase), but weakly by SAPK2a/p38alpha, SAPK2b/p38beta2 or ERK (extracellular-signal-regulated kinase) 2. Ser200, situated immediately N-terminal to the UBX domain, became phosphorylated in HEK-293 (human embryonic kidney) cells in response to stressors.
36122	ENSG00000165819.12|ENSP00000298717.3|S43|RNPEAALSPTFRSDS|1	MAPK1	0.777188	RNPEAALSPTFRSDS	METTL3	METTL3 S43	MAPK1:METTL3_S43	1	?	We find that ERK phosphorylates METTL3 at S43/S50/S525 and WTAP at S306/S341, followed by deubiquitination by USP5, resulting in stabilization of the m6A methyltransferase complex.
38482	ENSG00000069869.16|ENSP00000424827.1|S747|NHSSRRGSLQAYTFE|1	PRKACA	0.917147	NHSSRRGSLQAYTFE	NEDD4	NEDD4 S747	PRKACA:NEDD4_S747	1	?	Serum / glucocorticoid inducible kinase 1 (SGK1) and protein kinase A (PKA) both appear to inhibit this process by phosphorylating Nedd4-2-Ser(221), -Ser(327) and -Thr(246).
42089	ENSG00000150995.19|ENSP00000497605.1|S1598|RNAARRDSVLAASRD|1	PRKACA	0.892559	RNAARRDSVLAASRD	ITPR1	ITPR1 S1598	PRKACA:ITPR1_S1598	1	?	Several studies have shown that PKA-mediated phosphorylation of IP3R1 at serines S1588 and S1755 enhances the receptor's ability to mobilize Ca2+.
42482	ENSG00000130396.20|ENSP00000404595.2|S1799|KERQRLFSQGQDVSN|1	AKT1	0.768529	KERQRLFSQGQDVSN	AFDN	AFDN S1799	AKT1:AFDN_S1799	1	?	Here a new AKT substrate is identified, the adherens junction protein Afadin, which is phosphorylated by AKT at Ser1718.
7971	ENSG00000277443.3|ENSP00000478061.1|S118|GEAAEPGSPTAAEGE|1	MAPK1	0.802769	GEAAEPGSPTAAEGE	MARCKS	MARCKS S118	MAPK1:MARCKS_S118	2	?	It is demonstrated here that p42 MAPKinase (p42 MAPK) phosphorylates the Myristoylated Alanine-Rich C-Kinase Substrate (MARCKS) at Ser-113.;In permeabilised Swiss 3T3 cells activation of protein kinase C (PKC) leads to p42 MAPK activation, but only the protein kinase C sites in MARCKS become phosphorylated and not Ser-113.
14261	ENSG00000082701.16|ENSP00000264235.9|S9|SGRPRTTSFAESCKP|1	AKT3	0.933508	SGRPRTTSFAESCKP	GSK3B	GSK3B S9	AKT3:GSK3B_S9	2	?	In cultured bovine adrenal chromaffin cells, where Akt1 is the predominant isoform over Akt2 and Akt3, chronic (> or =12 h) treatment with 1-20 mM LiCl, an inhibitor of glycogen synthase kinase-3, decreased Akt1 level by approximately 52% (EC50=3.7 mM; t1/2=l2 h); it was associated with LiCl-induced increased levels of Ser9-phosphorylated glycogen synthase kinase-3beta (approximately 37%) and bet…
21096	ENSG00000114867.21|ENSP00000316879.5|S1231|EAALPPVSPLKAALS|1	MAPK1	0.927823	EAALPPVSPLKAALS	EIF4G1	EIF4G1 S1231	MAPK1:EIF4G1_S1231	2	?	Ser1232 is located in an unstructured region of the C-terminal portion of eIF4G1 that coordinates assembly of the eIF4G/-4A/-4B helicase complex and binding of the mitogen-activated protein kinase (MAPK) signal-integrating kinase, Mnk.;Since phosphorylation of eIF4G1 on Ser-1232 is largely mediated through mitogen-activated protein kinase (MAPK), we show that expression of a constitutively active…
27266	ENSG00000139687.15|ENSP00000267163.4|S249|AVIPINGSPRTPRRG|1	CDK4	0.853089	AVIPINGSPRTPRRG	RB1	RB1 S249	CDK4:RB1_S249	2	?	YY1 inhibits p21(WAF1/Cip1) transcription, prevents assembly of a p21(WAF1/Cip1)-cdk4-cyclin D1 complex, and blocks downstream pRb(Ser249/Thr252) phosphorylation and expression of PCNA and TK-1.;This was accompanied by the sustained expression of cyclin D1 despite progestin treatment, and increased levels of retinoblastoma (Rb) phosphorylation at sites targeted by cyclin D1-Cdk4 (Ser249/Thr252).
28683	ENSG00000151491.14|ENSP00000281172.5|T629|PAPSPPPTPAPVPVP|1	MAPK1	0.872682	PAPSPPPTPAPVPVP	EPS8	EPS8 T629	MAPK1:EPS8_T629	2	?	We further show that the actin barbed-end capping activity of Eps8 is inhibited by brain-derived neurotrophic factor (BDNF) treatment through MAPK-dependent phosphorylation of Eps8 residues S624 and T628.;Additionally, an Eps8 mutant, impaired in the MAPK target sites (S624A/T628A), displays increased association to actin-rich structures, is resistant to BDNF-mediated release from microfilaments,…
32880	ENSG00000150995.19|ENSP00000497605.1|S1764|RPSGRRESLTSFGNG|1	PRKACA	0.905496	RPSGRRESLTSFGNG	ITPR1	ITPR1 S1764	PRKACA:ITPR1_S1764	2	?	Several studies have shown that PKA-mediated phosphorylation of IP3R1 at serines S1588 and S1755 enhances the receptor's ability to mobilize Ca2+.;Thermolytic phosphopeptide mapping of in situ labeled IP3 receptor by PKA showed labeling on the same sites (Ser-1589 and Ser-1756) as in vitro.
42578	ENSG00000108443.14|ENSP00000225577.4|S447|GSPRTPVSPVKFSPG|1	MAPK3	0.915563	GSPRTPVSPVKFSPG	RPS6KB1	RPS6KB1 S447	MAPK3:RPS6KB1_S447	2	?	In vitro assays indicated that Ser(411) on immunoprecipitated p70(S6K) proteins is phosphorylated by active JNKs and ERKs, but not p38 kinase, and Thr(421)/Ser(424) is phosphorylated by ERK1, but not ERK2, JNKs, or p38 kinase.;Silencing of ERK1/2 activity by shRNA efficiently suppresses p70S6K phosphorylation on Thr421/Ser424 and S6 phosphorylation on Ser240/244 as well as p21 expression, but the…
6821	ENSG00000148660.20|ENSP00000410298.2|T287|SMMHRQETVECLRKF|1	CAMK2B	0.785048	SMMHRQETVECLRKF	CAMK2G	CAMK2G T287	CAMK2B:CAMK2G_T287	3	?	However, the tools currently available for assessing dynamic changes in CaMKII localization and activation in living myocytes are limited.We use Camui, a novel FRET-based biosensor in which full-length CaMKII is flanked by CFP and YFP, to measure CaMKII activation state in living rabbit myocytes.We show that Camui and mutant variants that lack the sites of CaMKII autophosphorylation (T286A) and o…
24321	ENSG00000138385.16|ENSP00000260956.4|S366|GKKTKFASDDEHDEH|1	CSNK2A2	0.887318	GKKTKFASDDEHDEH	SSB	SSB S366	CSNK2A2:SSB_S366	3	?	Serine 366 comprises a casein kinase II phosphorylation site that resides within a conserved region in the La proteins from several species.;RNA synthesis from isolated transcription complexes is inhibited by casein kinase II-mediated phosphorylation of La serine 366 and is reversible by dephosphorylation.;Phosphorylation of human La protein at Ser 366 by casein kinase II contributes to hepatitis…
33750	ENSG00000002330.13|ENSP00000378040.3|S134|KGLPRPKSAGTATQM|1	CAMK2G	0.950233	KGLPRPKSAGTATQM	BAD	BAD S134	CAMK2G:BAD_S134	3	?	CaMKII-Î³ mediates phosphorylation of BAD at Ser170 to regulate cytokine-dependent survival and proliferation.;Furthermore, cytokine treatment increased BAD-Ser170-directed CaMKII-Î³ activity and phosphorylation of CaMKII-Î³ at an activating site, and CaMKII activity directed to the BAD-Ser170 site was elevated during S-phase.;Treating cells with a selective inhibitor of CaMKII caused apoptosis i…
29017	ENSG00000136997.20|ENSP00000367207.3|S62|LLPTPPLSPSRRSGL|1	CDK1	0.929756	LLPTPPLSPSRRSGL	MYC	MYC S62	CDK1:MYC_S62	4	?	Although both p42 mitogen-activated protein kinase and cdc2 kinase specifically phosphorylate Ser-62 in vitro and cellular phosphorylation of Thr-58/Ser-62 is stimulated by mitogens, other in vivo experiments do not support a role for these kinases in the phosphorylation of Myc proteins.;Mutants of c-Myc lacking either the leucine zipper dimerization domain or the phosphoacceptor site Ser-62 coul…
42589	ENSG00000108443.14|ENSP00000225577.4|S447|GSPRTPVSPVKFSPG|1	MAPK8	0.835702	GSPRTPVSPVKFSPG	RPS6KB1	RPS6KB1 S447	MAPK8:RPS6KB1_S447	6	?	Paclitaxel-induced p70S6K(T421/S424) phosphorylation requires both de novo RNA and protein synthesis via multiple signaling pathways including ERK1/2 MAP kinase, JNK, PKC, Ca(++), PI3K, and mammalian target of rapamycin (mTOR).;When FTI was manipulated by changing the total time of activation, phosphorylation of p54 JNK, ERK and p70S6k(T421/S424) was independent of FTI, while phosphorylation of a…
40375	ENSG00000164867.11|ENSP00000297494.3|S633|WRRKRKESSNTDSAG|1	AKT1	0.774593	WRRKRKESSNTDSAG	NOS3	NOS3 S633	AKT1:NOS3_S633	8	?	To clarify mechanisms underlying the vascular AT2 receptor-dependent NO production, we measured aortic levels of endothelial NO synthase (eNOS), eNOS phosphorylated at Ser633 and Ser1177, protein kinase B (Akt), and Akt phosphorylated at Ser473 in thoracic aortas of mice after banding.;We demonstrate that AMPK does not mediate eNOS phosphorylation at serine residue 1177 or 633, NO- dependent cGMP…
27762	ENSG00000139687.15|ENSP00000267163.4|S795|SPYKFPSSPLRIPGG|1	CDK2	0.947767	SPYKFPSSPLRIPGG	RB1	RB1 S795	CDK2:RB1_S795	11		Treatment of MCF7, T47D and SKBR3 for 24 - 48 h with 3 microM HPR, a concentration attainable in vivo, resulted in growth inhibition and marked dephosphorylation of pRb involving Ser612, Thr821, Ser795 and Ser780, target residues for cyclin-dependent kinase 2 (Cdk2) the former two, and Cdk4 the latter two.;The kinase activity of cdk2, cdk4, and cdk6 was significantly reduced and hypophosphorylati…
23345	ENSG00000152661.9|ENSP00000282561.3|S279|SSPTAPLSPMSPPGY|1	MAPK1	0.816853	SSPTAPLSPMSPPGY	GJA1	GJA1 S279	MAPK1:GJA1_S279	12		Activated BMK1 selectively phosphorylates Cx43 on Ser-255 in vitro and in vivo, but not on S279/S282, which are reported as the consensus phosphorylation sites for MAPK.;ERK activation resulted in phosphorylation at Ser-279 and Ser-282 of the gap junctional protein, connexin-43, known to result in the loss of gap junctional intercellular communication.;Inhibition of GJC, however, was not by direc…
19629	ENSG00000152661.9|ENSP00000282561.3|S282|TAPLSPMSPPGYKLV|1	MAPK1	0.906275	TAPLSPMSPPGYKLV	GJA1	GJA1 S282	MAPK1:GJA1_S282	13		Activated BMK1 selectively phosphorylates Cx43 on Ser-255 in vitro and in vivo, but not on S279/S282, which are reported as the consensus phosphorylation sites for MAPK.;ERK activation resulted in phosphorylation at Ser-279 and Ser-282 of the gap junctional protein, connexin-43, known to result in the loss of gap junctional intercellular communication.;Inhibition of GJC, however, was not by direc…
29008	ENSG00000136997.20|ENSP00000367207.3|S62|LLPTPPLSPSRRSGL|1	MAPK1	0.827308	LLPTPPLSPSRRSGL	MYC	MYC S62	MAPK1:MYC_S62	18		Significantly, the expression of p41mapk caused an increase in the phosphorylation of a nuclear substrate: Ser62 of c-Myc.;Alignment of the primary sequences surrounding the phosphorylation sites located within the epidermal growth factor receptor (Thr669), Myc (Ser62), and Jun (Ser246) demonstrated a marked similarity.;This was accompanied by augmented c-Myc phosphorylation at S62 with a concomi…
6311	ENSG00000168610.14|ENSP00000264657.4|S727|NTIDLPMSPRTLDSL|1	MAPK1	0.935482	NTIDLPMSPRTLDSL	STAT3	STAT3 S727	MAPK1:STAT3_S727	66		In addition, while activation of extracellular signal-regulated kinase 1/2 (ERK1/2) was inhibited by PD98059, phosphorylation of STAT3 at Ser727 induced by GCDA was suppressed.;Moreover, experimental verification confirmed that TEM8 overexpression increased the expression of Ki-67, cyclin D1, Bcl2/Bax, MMP2, MMP9, and VEGFA and the phosphorylation of Rac1/Cdc42, JNK, MEK, ERK, and STAT3 (Ser727).…
6822	ENSG00000148660.20|ENSP00000410298.2|T287|SMMHRQETVECLRKF|1	CAMK2G	0.956918	SMMHRQETVECLRKF	CAMK2G	CAMK2G T287	CAMK2G:CAMK2G_T287	279		Antibody specific for the Thr-286-autophosphorylated alpha subunit of Ca2+/calmodulin-dependent protein kinase II.;We report the production of an antibody specific for Ca2+/calmodulin-dependent protein kinase II (CaM-KII) autophosphorylated only at Thr-286 of the alpha subunit.;Replacement of Thr286 with Ala (CaMK-(281-302 Ala286)) had no effect on either the potency (IC50 = 2 MicroM) or inhibito…
