## Supplemental Table 7 for "Illuminating the Dark Cancer Phosphoproteome Through a Machine-Learned Co-Regulation Map of 26,280 Phosphosites"

geneSet	link	enrichmentScore	normalizedEnrichmentScore	pValue	FDR	size	plotPath	leadingEdgeNum	leadingEdgeId
CDK12	n=496|CDK12	0.8365811757426259	2.887325391377863	0	0	494	./Project_wg_result1693353475_GSEA/CDK12.png	348	FKIDSNISPKKDSKE;DSFETQRTPRKSNLD;SQYGVSGSPTKSKVT;SSSKVQTTPSKPGGD;LDIPTGTTPQRKSYL;DKNQQGFSPKAQKEP;SQTHRGSSPGPRPVE;NSPQVDGSPPGLEGL;GNDPLTSSPGRSSRR;KNENTEGSPQEDGVE;YPSSISSSPQKDLTQ;KKIESFGSPKGSVCR;KESKLERTPQKNVQG;TGVVAKLSPANQRKC;RALLSLRSPKARRGK;NSWQLVETPEKRKEE;EDVEVAESPLRVLAE;SFRERITSEAEDLVA;EEEDEALSPAKGQKP;DNIPEMPSPKKMHQG;LSPAFDHSPNKIMTE;NPEKYQESPGIQMKT;KIGPLGLSPKKVGDD;PGSPRAVTPVPTKTE;EKSCTKPSPSKKRCS…
CDK2	n=452|CDK2	0.8341538193469182	2.8631839659951077	0	0	448	./Project_wg_result1693353475_GSEA/CDK2.png	284	SAKKVVVSPTKKVAV;LKTKIVDSPEKLKNY;RRGLLYDSDEEDEER;DSFETQRTPRKSNLD;EAREAARSPDKPGGS;LSSAGPRSPYCKRMN;SQYGVSGSPTKSKVT;SSSKVQTTPSKPGGD;TDSEVSQSPAKNGSK;LDIPTGTTPQRKSYL;EKDISGPSPSKKLKK;IKAQPSMSPKKAPPA;RNYGYNPSPVKPEGL;EVYELLDSPGKVLLQ;VKKSIRDTPAKNAQK;NSPQVDGSPPGLEGL;GNDPLTSSPGRSSRR;QYSQQQNSPQKHKNK;ARLQAKESPQRKKRK;YPSSISSSPQKDLTQ;KESKLERTPQKNVQG;PGKALVATPGKKGAA;RALLSLRSPKARRGK;LGGLRPESPESLTSV;EDVEVAESPLRVLAE…
CDK1	n=441|CDK1	0.823442747962077	2.811333979165621	0	0	439	./Project_wg_result1693353475_GSEA/CDK1.png	279	SAKKVVVSPTKKVAV;LSSAGPRSPYCKRMN;SQYGVSGSPTKSKVT;SSSKVQTTPSKPGGD;TDSEVSQSPAKNGSK;LDIPTGTTPQRKSYL;EKDISGPSPSKKLKK;IKAQPSMSPKKAPPA;EVYELLDSPGKVLLQ;VKKSIRDTPAKNAQK;NSPQVDGSPPGLEGL;GNDPLTSSPGRSSRR;KNENTEGSPQEDGVE;YPSSISSSPQKDLTQ;EPSQNDISPKTKSLR;KESKLERTPQKNVQG;PGKALVATPGKKGAA;LGGLRPESPESLTSV;IKLGFSLTPSKGKTS;EEEDEALSPAKGQKP;DPQQLQLSPLKGLSL;AKQTGIETPNKSGKT;KQLVAGNSPKKQASR;LKKSLSGSPLKVKNS;LSPAFDHSPNKIMTE…
SRPK1	n=499|SRPK1	0.7661299706526595	2.6398465665392195	0	0	493	./Project_wg_result1693353475_GSEA/SRPK1.png	297	DSFETQRTPRKSNLD;LSSAGPRSPYCKRMN;SQYGVSGSPTKSKVT;GNDPLTSSPGRSSRR;RALLSLRSPKARRGK;LGGLRPESPESLTSV;EHKELSNSPLRENSF;EKKRKKRSEDESETE;RRRDEQLSPEEEEKR;FKRLKGTSPSSSSRP;KEPSEVPTPKRPRGR;RYSEEGLSPSKRRRL;ESNPQNRSPESRPSV;VHRARAVSPAPQSSS;YSSNYRRSPERPTGD;RPIERSQSPVHLRRP;PAKKESVSPEDSEKK;SGLYRSPSMPENLNR;VNNLPERSPTDSPRE;DRGKKSRSPVDLRGK;RVQAGPGSPRRARGR;RLLLERPSPIRDRRG;PSDKCSASPPLRRQC;DSRTLSSSSMDLSRR;SSVSTKESPARKAAP…
CDK4	n=482|CDK4	0.7506419340664038	2.593967291711132	0	0	477	./Project_wg_result1693353475_GSEA/CDK4.png	241	DSFETQRTPRKSNLD;LSSAGPRSPYCKRMN;SQTHRGSSPGPRPVE;RNYGYNPSPVKPEGL;GNDPLTSSPGRSSRR;KESKLERTPQKNVQG;LGGLRPESPESLTSV;IKLGFSLTPSKGKTS;EEEDEALSPAKGQKP;DPQQLQLSPLKGLSL;LKKSLSGSPLKVKNS;VPSGKIASPVSRKEP;RYSEEGLSPSKRRRL;ESNPQNRSPESRPSV;ERGKLPESPKRAEEI;TSSGDPPSPLVKQLS;KVSGTLDTPEKTVDS;SEAQPPESPETRLGQ;SGSGERESPERKLLQ;PRSGVRGTPVRQRPD;TPNKIAISPLKSPNK;RGGPGKLSPRKGVSQ;VNNLPERSPTDSPRE;SETARPSSPDTRVPR;RLSLFPASPRARPKE…
CDK9	n=392|CDK9	0.7492215883058981	2.5325515430474903	0	0	384	./Project_wg_result1693353475_GSEA/CDK9.png	183	DSFETQRTPRKSNLD;SQYGVSGSPTKSKVT;SSSKVQTTPSKPGGD;TDSEVSQSPAKNGSK;YPSSISSSPQKDLTQ;VRQSHSESPSLQSKS;SKIYRSQSPHYFRSG;ESNPQNRSPESRPSV;TSSGDPPSPLVKQLS;SPQKTRQSPQTLKRS;TPNKIAISPLKSPNK;SEDTTSGSPPKKSSA;SGSRGRDSPYQSRGS;NNSSRPSTPTINVLE;PPGYKPGSPPSFRTG;SMKSRSRSPAYSRHS;SSVSTKESPARKAAP;GSGSRPPTPKSSPQK;SPEPKAITPPQQPYK;PAQDQPRSPVPSAFS;EVSIRVGSPQPSSSG;EPKALPQTPRPRSRS;TEPVKNSSPAPPQPA;QYTSRTASPLPLRPD;ASSSGPRSPLDQRSP…
CDK6	n=488|CDK6	0.714807231480799	2.450459562921263	0	0	479	./Project_wg_result1693353475_GSEA/CDK6.png	191	DSFETQRTPRKSNLD;SQYGVSGSPTKSKVT;SSSKVQTTPSKPGGD;TDSEVSQSPAKNGSK;EKDISGPSPSKKLKK;IKAQPSMSPKKAPPA;VKKSIRDTPAKNAQK;YPSSISSSPQKDLTQ;MCRLDIDSPPITARN;LGGLRPESPESLTSV;IKLGFSLTPSKGKTS;EKSCTKPSPSKKRCS;ESNPQNRSPESRPSV;SKGKEKDSPFKPKLY;TSSGDPPSPLVKQLS;KVSGTLDTPEKTVDS;SVVSGLDSPAKTSSM;ITSEEERSPAKRGRK;TPNKIAISPLKSPNK;RGGPGKLSPRKGVSQ;PNKELPPSPEKKTKP;SEDTTSGSPPKKSSA;KYPESNRTPVKPSSV;EGRPPEPTPAKRKRR;KGVEPSPSPIKPGDI…
CSNK2A1	n=474|CSNK2A1	0.6572664216460596	2.272604315120616	0	0	467	./Project_wg_result1693353475_GSEA/CSNK2A1.png	265	RRGLLYDSDEEDEER;DEEENEESDNEKETE;GNDPLTSSPGRSSRR;KPQKSVVSDLEADDV;KKRQLLDSDEEQEED;RTDALTSSPGRDLPP;ERPAEDGSDEEDPDS;KRGDGEKSDEENEEK;TAEADSESDHEVPEP;PKIEDVGSDEEDDSG;NMMSKLSSEDEEEDE;QKIDDRDSDEEGASD;KDYLLSESEDEGDND;EEEEEDDSAEEGGAA;CQTAEADSESDHEVP;QEEEILGSDDDEQED;PIKYLEESDEDDLF_;KKELSEESEDEELQL;QEAREVNSQEEEEEE;RSEDESETEDEEEKS;IACEEEFSDSEEEGE;KGDDDEESDEEAVKK;KKRSEDESETEDEEE;QEVLEEQSEDEDREA;RKAEDSDSEPEPEDN…
CDK7	n=46|CDK7	0.8381200952036202	2.1464676276394825	0	0	44	./Project_wg_result1693353475_GSEA/CDK7.png	27	RRGLLYDSDEEDEER;GNDPLTSSPGRSSRR;LGGLRPESPESLTSV;RTDALTSSPGRDLPP;DGDASPPSPARWSLG;GLAKSFGSPNRAYTH;SSTPPRQSPSRSSSP;AGQEEPGTPPSSPLS;DRSRLPKSPPYTAFL;GSPNRAYTHQVVTRW;MSSSGLGSPNRSSPS;SSSSSSSSPTAATSQ;DSDAGSSTPTTSTRS;RPPPRRFSPPRRMLP;RSQSRSNSPLPVPPS;GGLPRAESPSPAPPP;FPDPPPLSPPVLGLH;ETDHRNSSPGEASLL;RRTDALTSSPGRDLP;ERECSPSSPLPPLPE;GVPVKPMTPKVVTLW;GIPIRVYTHEVVTLW;SSSASPSSPSSREEK;LRPPKVLSPGVSHRL;SSPQRRQSPSPSTRP…
TAF1	n=461|TAF1	0.5904162716571654	2.025414288660507	0	0	452	./Project_wg_result1693353475_GSEA/TAF1.png	211	RRGLLYDSDEEDEER;DEEENEESDNEKETE;QDQEKHLSQEDNDLN;SYDEYADSDEDQHDA;ERPAEDGSDEEDPDS;ETTKRKTSSDDESEE;NMMSKLSSEDEEEDE;KDYLLSESEDEGDND;EEEEEDDSAEEGGAA;ASEEELPSDVDLNDP;SYDPYDFSDTEEEMP;QEEEILGSDDDEQED;RMREDYDSVEQDGDE;KTSSDDESEEDEDDL;GNDELKDSEEFGENE;YDEGSGGSGDEGRDE;KNSKNSKSPEEHLEE;DSRAQAVSEDAGGNE;KKRSEDESETEDEEE;RKAEDSDSEPEPEDN;NSALPTSSQDEELME;FGESSTESDEEEEEG;PSQEYVASEGEEDPE;SNKKWDGSEEDEDNS;AETEDDESDGEDRGG…
MAPK9	n=341|MAPK9	-0.611288903818359	-2.1361466825078255	0	0	336	./Project_wg_result1693353475_GSEA/MAPK9.png	105	GLFNELASPFENEFK;GSPSPAGTPPQPKRP;SSLWDPASPAPTSGP;STVPESVTPVEGDWL;PSGRAPLSPSLNSRP;REDSGLFSPIRSSAF;STPAFPVSPETPYVK;KNSDLLTSPDVGLLK;GRAGGPATPLSPTRL;VSPTTPTSPTEGEAS;RWTDGSLSPPAKEPL;DTKDRLGSPLAVDEA;SGYQAPSTPSFPVSP;RLPSSPASPSPKGTP;PAGDGLLTPDAQKGG;RAGLAALSPLLRSLR;SRALSPLSPVAIEQT;GPSGALPSPDAPCLP;AFSTVPLTPVPRPSD;VGQSPLRSPLKRQAS;RGETHLWSPQVSEDG;GAAGPLLTPSQSLDG;SRIGPPSSPSATDKE;DKILPPPSPWPKSSI;IPIPAPASPGTRPTL…
ATM	n=41|ATM	0.7587944442846519	1.9374368845646854	0	8.82796193887267e-5	41	./Project_wg_result1693353475_GSEA/ATM.png	27	QDQEKHLSQEDNDLN;KKGDVEGSQSQDEGE;SQLEEHLSQLQDNPP;LQNRNYPSQEELIKV;NSALPTSSQDEELME;SESSSKSSQPLASKQ;QDGEVQLSQNDDKTK;YIEVFKSSQEEVRSY;STSTESSSQDVESTF;GKKATQASQEY____;PGTALVGSQKEPSEV;LCFPENETPPEGKNM;MILIQDGSQNTNVDK;GTGEEPGSQGLNGEA;KSPPREGSQGELTPA;EPVEQDSSQPSLPLV;TTPGPSLSQGVSVDE;PLNSSGSSQGRNSPA;SSRIGDSSQGDNNLQ;PKRQKSGSQEDLGWC;PGSGAPGSQEEEEEP;DDTESLHSQGEEEFD;QAATSESSQSEASVR;ISQEEGSSQGEDSVS;TSSSKIMSQSQVSKG…
CSNK2A2	n=320|CSNK2A2	0.5618573000945893	1.8784918833185407	0	1.4939627896553748e-4	314	./Project_wg_result1693353475_GSEA/CSNK2A2.png	155	CEGTEINSDDEQESK;DEEENEESDNEKETE;EKKRKKRSEDESETE;ERPAEDGSDEEDPDS;NMMSKLSSEDEEEDE;DGVVGKSSDGEDEQQ;RGKRVALSDDETKET;QEEEILGSDDDEQED;KKELSEESEDEELQL;QEAREVNSQEEEEEE;RSEDESETEDEEEKS;IACEEEFSDSEEEGE;YDEGSGGSGDEGRDE;LSDKELVSDDEERGT;QEVLEEQSEDEDREA;FGESSTESDEEEEEG;ELDQDMVTEDEDDPG;AAHVPENSDTEQDVL;HKSDSPESDAEREKD;RYEDDGISDDEIEGK;CADEKAESDGEEKEE;DHLEGLSSDDEETST;AAYGDLSSEEEEENE;DSEEQDKSRDEDNDE;GIDFKGSSDDEEESR…
ATR	n=41|ATR	0.7542613892706868	1.9014434885122369	0	1.6184596887933227e-4	41	./Project_wg_result1693353475_GSEA/ATR.png	29	QDQEKHLSQEDNDLN;SQLEEHLSQLQDNPP;QRVKRTHSQGGYGSQ;LQNRNYPSQEELIKV;NSALPTSSQDEELME;SESSSKSSQPLASKQ;QDGEVQLSQNDDKTK;QDAEPAGSQETKDSG;GKKATQASQEY____;PGTALVGSQKEPSEV;QPLESTQSQDF____;LCFPENETPPEGKNM;QNMESSGSQGGRAPS;KSPPREGSQGELTPA;TTPGPSLSQGVSVDE;PLNSSGSSQGRNSPA;SSRIGDSSQGDNNLQ;PGSGAPGSQEEEEEP;QGEAEEDSQGKEGPS;ADPLPTPSQEKSQTE;ERGKEDISQNKDESS;ESAARGPSQEEEDNH;QAATSESSQSEASVR;NLLHFPSSQGEEEKE;ISQEEGSSQGEDSVS…
CDC7	n=18|CDC7	0.8863628076023432	1.8561330201410202	0.0018416206227594464	2.774502323645696e-4	16	./Project_wg_result1693353475_GSEA/CDC7.png	10	RRGLLYDSDEEDEER;VKKSIRDTPAKNAQK;GNDPLTSSPGRSSRR;PGKALVATPGKKGAA;QMAEVLPSPRGQRVI;RTDALTSSPGRDLPP;TKKVAVATPAKKAAV;PIKYLEESDEDDLF_;KALAEEASEEELPSD;RRTDALTSSPGRDLP
AURKB	n=44|AURKB	0.7069786118261473	1.8080900056512053	0	7.121222630690621e-4	43	./Project_wg_result1693353475_GSEA/AURKB.png	17	YTTGRRESVNLGKSE;KKNSRRVSFADTIKV;YNISGNGSPLADSKE;PKIEDVGSDEEDDSG;LRRSQRKSGSELPSI;RILRSRRSPLLKSGP;MAFSILNTPKKLGNS;EAPTKRKSLVMHTPP;NGSRKRRSSTVAPAQ;YDGERKKTLCGTPNY;RRKKRRISYVQDENR;KFDTRRFSADAARFQ;PSTSRRFTPPSPAFP;STRPPTLSPIPHIPR;___MKRSSVSSGGAG;SLLGKRLSEDSSRHQ;PVRNRRLTVNEAVKE
PLK1	n=46|PLK1	0.6824925453054725	1.785941725237736	0	9.710758132759937e-4	46	./Project_wg_result1693353475_GSEA/PLK1.png	20	PEQIKEDSLSEESAD;QPLTVPVSPKFSTRF;PIKYLEESDEDDLF_;LTKAADISLDNLVEG;RSIRRRDSCLNSKTK;AMEPGNGSLDLGGDS;VQNKRRRSVTPPEEQ;KALAEEASEEELPSD;SQSSQDSSPVRNLQS;TTERDSDTDVEEEEL;QNSSKKESESEDSSD;NISSHNQSPKRHSIS;SMSEFLESEDGEVEQ;LLPTPPLSPSRRSGL;SSSSGGGSSGDEDGL;LDSDEDFSDFDEKTD;TEGNIDDSLIGGNAS;HYRYSDTTDSDPENE;LRPISDDSESIEESD;FDFEGSLSPVIAPKK
CHEK2	n=11|CHEK2	0.8959541767996039	1.7258999260017989	0	0.002967176096121092	11	./Project_wg_result1693353475_GSEA/CHEK2.png	8	HGLSRSHSLSGARDN;SGLYRSPSMPENLNR;SKILGETSLMRTLCG;PSLQRSVSVATGLNM;SPINRRGSVSSVSPK;KRKFAIGSAREADPA;DSGSRRRSPGLCSDS;SGVKRSRSGEGEVSG
GSK3B	n=179|GSK3B	0.5539534680390831	1.728778313976027	0	0.0029703495464912747	172	./Project_wg_result1693353475_GSEA/GSK3B.png	47	ADRSQEPSPVGSRRG;QPIHDSKSPGASNLK;NNSSRPSTPTINVLE;GSGSRPPTPKSSPQK;APSSSSPSPSPSARP;PRGMGPGTPAGYGRG;PSTSRRFSPPSSSLQ;AGQEEPGTPPSSPLS;RRGSSSSSPEHSASS;SPSPPPPTPTESRKK;PASVPSSSPGTSVKK;VGAPSSSSPSPSPSA;RVKEEPPSPPQSPRV;NPHPGPSSPPAAPAS;KNEPTTRSPVSSQQS;MSSSGLGSPNRSSPS;PKIDGTRTPRDERRR;EQKTSSSSPLSSPSK;PKFSIGDSPDSSTPK;RDNRRSPSLERSYKK;FKTKSSESPSSSPSS;ELPGGDLSPPDSPEP;WDGSSDLSPSDSGSS;SKSRRSRSPPTSELM;LSDSRTLSSSSMDLS…
CHEK1	n=57|CHEK1	0.6197760145878768	1.6856041124488559	0.003448275856123662	0.005264253093022492	57	./Project_wg_result1693353475_GSEA/CHEK1.png	29	SFRERITSEAEDLVA;EEEDEALSPAKGQKP;ITSEEERSPAKRGRK;SGLYRSPSMPENLNR;VFIDQNLSPGKGVVS;GPVKKTRSIGSAVDQ;TPRPRSRSPSSPELN;KTIERRYSDLTTLVA;SPINRRGSVSSVSPK;HHCKRYRSPEPDPYL;RRPRRQRSDQDSDSD;SRKRRHDSVENSDSH;RSVQRVHSFQQDKSD;RRLRRSHSGPAGSFN;GLLRRKVSIIETKEK;RGLPSTASGRLRGTQ;HGMDRVGSEIERMGL;SGVKRSRSGEGEVSG;AFAQRPSSAPDLMCL;VRLVRNLSEEGLLRL;QGLPVPGSPGGQKWV;RKLRRRKTISGIPRR;EGDNGMDSDMEEEAD;AKRHRALSQAAVEEE;KRKAQAVSEEEEEEE…
PRKACA	n=224|PRKACA	-0.5235336781052562	-1.7690965710565039	0	0.005708822726031139	219	./Project_wg_result1693353475_GSEA/PRKACA.png	61	EIHERRRSSAMGPRG;MEPERRDSQDGSSYR;ETQRRRLSPPSSSAA;SSSSRKSSMCSAPSS;PFGSRRSSAIGIENI;ASLGRRASFHLECLK;RNAARRDSVLAASRD;NSSKRRSSLPNGEGL;NRAMRRVSSVPSRAQ;MTMYRRRSPEEFNPK;DTQIKRNTFVGTPFW;RPSGRRESLTSFGNG;RSAIRRASTIEMPQQ;SAVRLRSSVPGVRLL;WRRKRKESSNTDSAG;GAIASRMSFSSLKRK;AGGGRRATISSPLEL;PGLVRRLSLSLSQRL;EDKYRRASEELDGLF;TTSTRTYSLGSALRP;SSLNRRDSNLHSSTD;RRKRRRKSQLDSLKR;KKGSEQESVKEFLAK;QDTQRRTSMGGTQQQ;QARQSRRSTQGVTLT…
MAPK3	n=481|MAPK3	-0.4918339872936706	-1.777040590067853	0	0.007265774378585086	474	./Project_wg_result1693353475_GSEA/MAPK3.png	106	LSTPSSVSPEPQDSA;TELVEPLTPSGAMPN;VITIDPASPQSPESV;QASSTPLSPTRITRL;VSPTTPTSPTEGEAS;GVPAEGRTPPPFPGE;RWTDGSLSPPAKEPL;LEPDTPLSPEELKEK;RERRLPSSPASPSPK;QKYWGPASPTHKLPP;VGPVQPRTPSVSAPL;KGTYVPSSPTRLAYT;SGYQAPSTPSFPVSP;SIRQRISSFETFGSS;RLPSSPASPSPKGTP;SALLPPPSPRVGKRS;GPSGALPSPDAPCLP;AFSTVPLTPVPRPSD;ERPAEPLTPPPSYGH;SRIGPPSSPSATDKE;DKILPPPSPWPKSSI;IPIPAPASPGTRPTL;QEQECPPSPEPTRKE;SSSSTPTSPKPLLQS;SRSHSPSSPDPDTPS…
PRKCI	n=10|PRKCI	0.8588915051804944	1.6409258806293083	0.003696857664146289	0.00932232780744954	10	./Project_wg_result1693353475_GSEA/PRKCI.png	3	YLYEKANTPELKKSV;APAEDVDTPPRKKKR;GSPNRAYTHQVVTRW
PRKCA	n=84|PRKCA	-0.6044731733298911	-1.7788299846419515	0	0.010898661567877629	82	./Project_wg_result1693353475_GSEA/PRKCA.png	25	LKRNRYLSFHFKSGS;PPLSPSLSRRALSPL;ASLGRRASFHLECLK;FKRRRRSSSVVSAEM;___MSTRSVSSSSYR;KKTEKEESTEVLKAQ;TRSVSSSSYRRMFGG;VIGLQMGSNRGASQA;LAKAQETSGEEISKF;SELSHQNSLRKRNSM;ARTSSSGSLGSESTN;AGTRRRESLGKKAKR;NNIRKALSFDNRGEE;QSVDKVTSPTKV___;GSGVSLASKKSRLSS;SKSHRRTSLPCIPRE;RQKRSQGSSQFRSQG;RRSVRIGSYIERDVT;GSRHSLASTDEKREL;IPKRLRRSLPPGLLR;STRPRSLSLQPQLTQ;EEGTFRSSIRRLSTR;RWKSRRRSVSQDLIK;RFIGRRQSLIEDARK;LKSTLAMSPRQRKKM
PRKD1	n=62|PRKD1	-0.6171254026234205	-1.7271465970127904	0	0.011002458344714559	61	./Project_wg_result1693353475_GSEA/PRKD1.png	21	PPLSPSLSRRALSPL;GTLRRSDSQQAVKSP;RELVEPLTPSGEAPN;ETQRRRLSPPSSSAA;ASLGRRASFHLECLK;RPLPRSFSPVLGPRP;PGLRRRASCRPTTAA;CRLNRSDSDSSTLAK;PGLVRRLSLSLSQRL;KNSDLLTSPDVGLLK;QELSRSLSVGLEKNL;IKLKRSGSIQAKNLK;RKLGRQMSDGDGERL;GVRRRRLSNVSLTGV;PTLSRQSSASGYQAP;RSLERSDSPPAPLRP;ETLKREQSHAEISPP;PSWLRRASAPLPGLS;RELDRLLSGFGLERE;RRLCRSLSEGLYPYP;STLPRSFSLDPLMER
RAF1	n=19|RAF1	0.7596659112046554	1.6182962758704653	0.00782778863438789	0.011255651472062653	17	./Project_wg_result1693353475_GSEA/RAF1.png	8	PSRARHFSEHPSTSK;RRRRRSASPPPATSS;HRRSRSRTPLISRRR;RSRSRSRSRSRSPPP;YHRSRSRSPPYRRYH;PMPSRPSTTPFIDKK;GSRSRSRSPSDKRSK;RSRSRSRSPLSPRSR
CDK8	n=498|CDK8	0.46828565652752996	1.61274497527896	0	0.011272923571508274	495	./Project_wg_result1693353475_GSEA/CDK8.png	145	LGGLRPESPESLTSV;YSSNYRRSPERPTGD;PRSGVRGTPVRQRPD;EEKDGPISPKKKKPK;NNSSRPSTPTINVLE;PPGYKPGSPPSFRTG;GSGSRPPTPKSSPQK;ASSSGPRSPLDQRSP;SGTERPQSPGSSKAP;GTRRIPVSPEQARSY;CINAAPDSPSKQLPD;QQQPTPVTPKKYPLR;TPENHPETPKKKSDP;RLFDTPHTPKSLLSK;PSTSRRFSPPSSSLQ;RSGNTPNSPRLAAES;RSRLTPVSPESSSTE;EEQDRPRSPTGPSNS;GRMYPPRSPKSAAPA;QTSQSPPSPELTSEE;TSQSVNGSPQAEQPS;ISEKSPRSPQLSDFG;DRSRLPKSPPYTAFL;TPEPRPATPGASSVE;SPSPPPPTPTESRKK…
MELK	n=7|MELK	0.9302911300292123	1.6210338073391115	0	0.011375459526947355	7	./Project_wg_result1693353475_GSEA/MELK.png	6	KGAKVFGSLERGLDK;SPERRCRSVELDLNQ;PVRLRLSSFSCGQAS;DIKSNNWSLEDVTAS;QRLFRSPSMPCSVIR;RPRERHPSWRSEETQ
MAPKAPK5	n=7|MAPKAPK5	-0.9355128499694249	-1.6837448573952976	0	0.017793733172045106	7	./Project_wg_result1693353475_GSEA/MAPKAPK5.png	2	RFIGRRQSLIEDARK;KGFRRAVSELDAKQA
PRKG1	n=15|PRKG1	-0.7788233848076102	-1.6895740359320564	0.0020325203210721132	0.019375398342893563	15	./Project_wg_result1693353475_GSEA/PRKG1.png	9	MEPERRDSQDGSSYR;RNAARRDSVLAASRD;FSLLRGPSWDPFRDW;RPSGRRESLTSFGNG;_MFGRKRSVSFGGFG;QARQSRRSTQGVTLT;EVRERRRSYLTPVRD;GSSTRKDSIPQVLLP;RAEERKASGPPKGPS
SGK3	n=497|SGK3	-0.45206205988575965	-1.6268783583074924	0	0.036069379950833105	491	./Project_wg_result1693353475_GSEA/SGK3.png	124	RQRQRDASPGRGSHG;AGKGRKESAQPPAHL;PEWPRRASCTSSTSG;AEELFTRSLAESELR;YVSPRISTPQTNTVP;NIFERRTSLGEVSKG;SRERRGASRSPSPQS;AGHRRTPSEADRWLE;LKSIRHVSFQDEDEI;TFRPRTSSNASTISG;GESPRTLSPTPSAEG;RLRRRKDSAQDDQAK;LTLAPGLSPARPLFG;LTRPRSSSQIPEGFG;GVRDRRDSGVGASLT;RMALRKGSFGLPGQG;SQLGRQASFQERSSS;RFRIRPVTPVEKYIK;ELRKRRVSQDLEVEK;RSCQRSDSDAEAQGK;LHSDRPPSASQPRGE;WRRKRKESSNTDSAG;SGKPRPKSEGFELYN;KKRVRRSSFLNAKKL;RGTPRSQSFALRARR…
MKNK1	n=441|MKNK1	0.44309711118874284	1.5146466103878375	0	0.04195856743196689	425	./Project_wg_result1693353475_GSEA/MKNK1.png	128	RGAKTLSSPSNRPSG;DSRTLSSSSMDLSRR;GLQRRNSSEASSGDF;RQFTSSSSIKGSSGL;RRGSSSSSPEHSASS;ASRFSASSGGGGSRG;GSSGDSDSPGSSSLS;SRTLSSSSMDLSRRS;KPGSGGSSPGATSGS;VGAPSSSSPSPSPSA;SNLRRSNSSLFKSWR;RLCSSSSSDTSSRSF;ATNLRSRSLSGTGRS;SDRSGSSSPDSEITE;GVTRSASSPRLSSSL;LSGQSTSSDTTYKGG;GGGKRRNSCNVGGGG;VFRKVSSTPPVRCSS;RPYGSSHSPRHGGSF;EVVVAGSSLPTSSKV;SSSSSSSSPTAATSQ;GSGDSQLSASSRSES;EQKTSSSSPLSSPSK;ESRSRSRSTNTAVSR;GSISLNSSPRGRYSG…
MAPK8	n=464|MAPK8	-0.449723153492759	-1.6021828198022465	0	0.043363986767428454	441	./Project_wg_result1693353475_GSEA/MAPK8.png	107	SSPGATVSPSSSDAE;PPSYSSRTPGTPGTP;SKPASPVSPSGPKGS;PPAVTPPSPKGSPAA;MPLLTPATPGGLPPA;QGSSKPASPVSPSGP;TLPDRPLSPPLTAPP;PRTSPIMSPRTSLAE;GRKSSTGSPTSPLNA;EDSSSNQSPAATKGP;SQSWSRGSPSTVSSS;SRHAIMRSPQMVSAI;GQNGEEKSPPNASHP;IVSSPLNSPLDRSGI;LTLAPGLSPARPLFG;CADVPLLTPSSKEMM;GEASSTTSPTEETTQ;GAGEEALTPSVPINK;FLNPSLMSPECLPTT;SEEDPLLSPVETWKG;VRTDSVKTPESEGNP;PTIAEGPSPTSEGAS;GLFNELASPFENEFK;SEGAGRRSPARPATE;GSPSPAGTPPQPKRP…
DYRK1A	n=57|DYRK1A	0.5566603761987975	1.4965424016881324	0.012658227825211161	0.04743331857155815	56	./Project_wg_result1693353475_GSEA/DYRK1A.png	18	RPIERSQSPVHLRRP;AGGFRSPSPGLFRAS;PRRVRHDSPDPSPPR;PTQALPASPALKNKR;PLPSCPGSPPLPDDL;PQDPRPLSPGALQLA;RSGPRAPSPTKPLRR;LPGIRGPSPSPVGSP;SSSSRSPTPKQKKKK;QELPRPQSPSDLDSL;KGLPRPDSPIPLQPV;GAQKGSGSPTHSLSQ;SRGSPRYSPRHSRSR;KSSTRAPSPTKRKDR;GSRSRSRSPSDKRSK;PAPPAPASPWDSKKH;KKGKRPPTPCSDPER;YPGSPSLSPRHGPSS
CDK5	n=478|CDK5	0.43517876449199805	1.499434670542022	0	0.0476992439481168	440	./Project_wg_result1693353475_GSEA/CDK5.png	123	SQYGVSGSPTKSKVT;LKKSLSGSPLKVKNS;AKPEPSPSPRITRKS;RVQAGPGSPRRARGR;NNSSRPSTPTINVLE;DHKSLSSSPDKREKF;SSVSTKESPARKAAP;APSSSSPSPSPSARP;SAPVGKETPSKRMKR;LSITKKSSPSVKPAV;AGQEEPGTPPSSPLS;AQLEPVASPAKKPKV;RRGSSSSSPEHSASS;TSQSVNGSPQAEQPS;CRAEEGKSPFRESSG;VQEDAGKSPARNRSA;KGPGQPSSPQRLDRL;DRSRLPKSPPYTAFL;AGGFRSPSPGLFRAS;SFLSEPSSPGRTKTT;RPLSRKSSPSSPAVR;PASVPSSSPGTSVKK;TSPSSTGSPMFKFSS;RSTLGQYSPLRASRT;NPHPGPSSPPAAPAS…
